# Deep Evolutionary History of the Phox and Bem1 (PB1) Domain Across Eukaryotes

**DOI:** 10.1101/2020.01.13.903906

**Authors:** Sumanth Kumar Mutte, Dolf Weijers

## Abstract

Protein oligomerization is a fundamental process to build complex functional modules. Domains that facilitate the oligomerization process are diverse and widespread in nature across all kingdoms of life. One such domain is the Phox and Bem1 (PB1) domain, which is functionally (relatively) well understood in the animal kingdom. However, beyond animals, neither the origin nor the evolutionary patterns of PB1-containing proteins are understood. While PB1 domain proteins have been found in other kingdoms, including plants, it is unclear how these relate to animal PB1 proteins.

To address this question, we utilized large transcriptome datasets along with the proteomes of a broad range of species. We discovered eight PB1 domain-containing protein families in plants, along with three each in Protozoa and Chromista and four families in Fungi. Studying the deep evolutionary history of PB1 domains throughout eukaryotes revealed the presence of at least two, but likely three, ancestral PB1 copies in the Last Eukaryotic Common Ancestor (LECA). These three ancestral copies gave rise to multiple orthologues later in evolution. Tertiary structural models of these plant PB1 families, combined with Random Forest based classification, indicated family-specific differences attributed to the length of PB1 domain and the proportion of β-sheets.

This study identifies novel PB1 families and reveals considerable complexity in the protein oligomerization potential at the origin of eukaryotes. The newly identified relationships provide an evolutionary basis to understand the diverse functional interactions of key regulatory proteins carrying PB1 domains across eukaryotic life.
