## Additional File 4 for "Deep Evolutionary History of the Phox and Bem1 (PB1) Domain Across Eukaryotes"

### Sheet: Protozoa
Kingdom	Phylum	Species	Source	ProteomeID
Protozoa	Euglenozoa	Leishmania major	UniProt	UP000000542
Protozoa	Choanozoa	Monosiga brevicollis	UniProt	UP000001357
Protozoa	Amoebozoa	Entamoeba histolytica	UniProt	UP000001926
Protozoa	Amoebozoa	Dictyostelium discoideum	UniProt	UP000002195
Protozoa	Choanozoa	Salpingoeca rosetta	UniProt	UP000007799
Protozoa	Euglenozoa	Trypanosoma brucei	UniProt	UP000008524
Protozoa	Many other individual PB1 domains from various species

### Sheet: Chromista
Please refer to Keeling et al. 2014 for full details
Kingdom	Species
Chromista	Acanthoeca_like-sp-10tr
Chromista	Alexandrium-fundyense-CCMP1719
Chromista	Alexandrium-monilatum-CCMP3105
Chromista	Alexandrium-temarense-CCMP1771
Chromista	Amphidinium-carterae-CCMP1314
Chromista	Amphiprora-sp
Chromista	Amphora-coffeaeformis-CCMP127
Chromista	Aplanochytrium-sp-PBS07
Chromista	Aplanochytrium-stocchinoi-GSBS06
Chromista	Asterionellopsis-glacialis-CCMP134
Chromista	Aurantiochytrium-limacinum-ATCCMYA1381
Chromista	Aureococcus-anophagefferens-CCMP1850
Chromista	Aureoumbra-lagunensis-CCMP1510
Chromista	Azadinium-spinosum-3D9
Chromista	Ceratium-fusus-PA161109
Chromista	Chaetoceros-affinis-CCMP159
Chromista	Chaetoceros-curvisetus
Chromista	Chaetoceros-debilis-MM31A_1
Chromista	Chaetoceros-neogracile-CCMP1317
Chromista	Chattonella-subsalsa-CCMP2191
Chromista	Chrysochromulina-polylepis-CCMP1757
Chromista	Corethron-pennatum-L29A3
Chromista	Crypthecodinium-cohnii-Seligo
Chromista	Debaryomyces-hansenii-J26
Chromista	Dinobryon-sp-UTEXLB2267
Chromista	Ditylum-brightwellii-GSO103
Chromista	Ditylum-brightwellii-GSO104
Chromista	Ditylum-brightwellii-GSO105
Chromista	Dunaliella-tertiolecta-CCMP1320
Chromista	Durinskia-baltica-CSIRO_CS-38
Chromista	Emiliania-huxleyi-374
Chromista	Emiliania-huxleyi-379
Chromista	Emiliania-huxleyi-CCMP370
Chromista	Emiliania-huxleyi-PLYM219
Chromista	Euplotes-focardii-TN1
Chromista	Eutreptiella-gymnastica_like-CCMP1594
Chromista	Extubocellulus-spinifer-CCMP396
Chromista	Favella_taraikaensis_FeNarragansettBay
Chromista	Fragilariopsis-kerguelensis-L26_C5
Chromista	Fragilariopsis-kerguelensis-L2_C3
Chromista	Gephyrocapsa-oceanica-RCC1303
Chromista	Glenodinium-foliaceum-CCAP1116_3
Chromista	Gloeochaete-witrockiana-SAG46_84
Chromista	Goniomonas-pacifica-CCMP1869
Chromista	Heterosigma-akashiwo-CCMP2393
Chromista	Heterosigma-akashiwo-CCMP3107
Chromista	Heterosigma-akashiwo-CCMP452
Chromista	Heterosigma-akashiwo-NB
Chromista	Isochrysis-galbana-CCMP1323
Chromista	Isochrysis-sp-CCMP1244
Chromista	Isochrysis-sp-CCMP1324
Chromista	Karenia-brevis-CCMP2229
Chromista	Karenia-brevis-SP1
Chromista	Karenia-brevis-SP3
Chromista	Karenia-brevis-Wilson
Chromista	Karlodinium-micrum-CCMP2283
Chromista	Kryptoperidinium-foliaceum-CCMP1326
Chromista	Lingulodinium-polyedra-CCMP1738
Chromista	Lotharella-globosa-CCCM811
Chromista	Micromonas-sp-CCMP2099
Chromista	Micromonas-sp-NEPCC29
Chromista	Micromonas-sp-RCC472
Chromista	Nitzschia-punctata-CCMP561
Chromista	Ochromonas-sp-CCMP1393
Chromista	Oxyrrhis-marina-CCMP1795
Chromista	Oxyrrhis-marina-LB1974
Chromista	Oxyrrhis-marina
Chromista	Paraphysomonas-imperforata-PA2
Chromista	Pavlova-sp-CCMP459
Chromista	Pelagococcus-subviridis-CCMP1429
Chromista	Pelagomonas-calceolata-CCMP1756
Chromista	Peridinium-aciculiferum-PAER_2
Chromista	Perkinsus-chesapeaki-ATCC_PRA_65
Chromista	Perkinsus-marinus-ATCC50439
Chromista	Picocystis-salinarum-CCMP1897
Chromista	Pleurochrysis-carterae-CCMP645
Chromista	Proboscia-alata-PI_D3
Chromista	Prorocentrum-minimum-CCMP1329
Chromista	Prorocentrum-minimum-CCMP2233
Chromista	Prymnesium-parvum-Texoma1
Chromista	Pseudo_nitzschia-australis-10249_10_AB
Chromista	Pseudo_nitzschia-fradulenta-WWA7
Chromista	Pseudopedinella-elastica-CCMP716
Chromista	Pteridomonas-danica-PT
Chromista	Pyramimonas-parkeae-CCMP726
Chromista	Rhodella-maculata-CCMP736
Chromista	Rhodomonas-sp-CCMP768
Chromista	Schizochytrium-aggregatum-ATCC28209
Chromista	Scrippsiella-hangoei_like-SHHI_4
Chromista	Scrippsiella-hangoei-SHTV5
Chromista	Scrippsiella-trochoidea-CCMP3099
Chromista	Skeletonema-dohrnii-SkelB
Chromista	Skeletonema-marinoi-SkelA
Chromista	Skeletonema-menzelii-CCMP793
Chromista	Symbiodinium-kawagutii-CCMP2468
Chromista	Symbiodinium-sp-C15
Chromista	Symbiodinium-sp-C1
Chromista	Symbiodinium-sp-CCMP2430
Chromista	Symbiodinium-sp-Mp
Chromista	Tetraselmis-striata-LANL1001
Chromista	Thalassionema-nitzschioides-L26_B
Chromista	Thalassiosira-antarctica-CCMP982
Chromista	Thalassiosira-gravida-GMp14c1
Chromista	Thalassiosira-miniscula-CCMP1093
Chromista	Thalassiosira-oceanica-CCMP1005
Chromista	Thalassiosira-rotula-CCMP3096
Chromista	Thalassiosira-rotula-GSO102
Chromista	Thalassiosira-weissflogii-CCMP1010
Chromista	Thalassiosira-weissflogii-CCMP1336
Chromista	Thalassiothrix-antarctica-L6_D1
Chromista	Thraustochytrium-sp-LLF1b
Chromista	Vaucheria-litorea-CCMP2940

### Sheet: Fungi
Kingdom	Phylum	Species	Source	ReferenceID
Fungi	Ascomycota	Aspergillus nidulans	MycoCosm	Aspnid1
Fungi	Ascomycota	Candida albicans	MycoCosm	Canalb1
Fungi	Ascomycota	Schizosaccharomyces pombe	MycoCosm	Schpo1
Fungi	Ascomycota	Saccharomyces cerevisiae	MycoCosm	Sacce1
Fungi	Basidiomycota	Agaricus bisporus	MycoCosm	Agabi_varbur_1
Fungi	Basidiomycota	Ustilago maydis	MycoCosm	Ustma2_2
Fungi	Basidiomycota	Puccinia striiformis	MycoCosm	Pucstr1
Fungi	Mucoromycota	Rhizophagus irregularis	MycoCosm	RhiirA1_1
Fungi	Mucoromycota	Mortierella elongata	MycoCosm	Morel2
Fungi	Zoopagomycota	Coemansia reversa	MycoCosm	Coere1
Fungi	Chytridiomycota	Rhizoclosmatium globosum	MycoCosm	Rhihy1
Fungi	Microsporidia	Encephalitozoon intestinalis	MycoCosm	Encin1
Fungi	Few other individual PB1 domains from various species in UniProt

### Sheet: Animalia
Kingdom	Phylum	Species	Source	ProteomeID
Animalia	Craniata	Xenopus laevis	UniProt	UP000186698
Animalia	Craniata	Gallus gallus	UniProt	UP000000539
Animalia	Echonodermata	Strongylocentrotus purpuratus	UniProt	UP000007110
Animalia	Craniata	Danio rerio	UniProt	UP000000437
Animalia	Arthropoda	Drosophila melanogaster	UniProt	UP000000803
Animalia	Nematoda	Caenorhabditis elegans	UniProt	UP000001940
Animalia	Mammalia	Mus musculus	UniProt	UP000000589
Animalia	Mammalia	Canis familiaris	UniProt	UP000002254
Animalia	Mammalia	Homo sapiens	UniProt	UP000005640
Animalia	Mammalia	Sus scrofa	UniProt	UP000008227

### Sheet: Plantae
Kingdom	OneKP-Clade	OneKP-ID	Order	Species
Plantae	Basal Eudicots	AALA	Sabiales	Meliosma cuneifolia
Plantae	Basal Eudicots	BMRX	Ranunculales	Papaver somniferum
Plantae	Basal Eudicots	EHNF	Dilleniales	Dillenia indica
Plantae	Basal Eudicots	OBOJ	Proteales	Hakea prostrata
Plantae	Basal Eudicots	YDEH	Ranunculales	Argemone mexicana
Plantae	Basalmost angiosperms	PZRT	Nymphaeales	Nymphaea sp.
Plantae	Basalmost angiosperms	FZJL	Austrobaileyales	Austrobaileya scandens
Plantae	Basalmost angiosperms	NPND	Ceratophyllales	Ceratophyllum demersum
Plantae	Basalmost angiosperms	NWMY	Austrobaileyales	Kadsura heteroclita
Plantae	Basalmost angiosperms	ROAP	Austrobaileyales	Illicium parviflorum
Plantae	Basalmost angiosperms	URDJ	Amborellales	Amborella trichopoda
Plantae	Basalmost angiosperms	VZCI	Austrobaileyales	Illicium floridanum
Plantae	Basalmost angiosperms	WTKZ	Nymphaeales	Nuphar advena
Plantae	Chloranthales	OSHQ	Chloranthales	Sarcandra glabra
Plantae	Chloranthales	WZFE	Chloranthales	Ascarina rubricaulis
Plantae	Core Eudicots	CPLT	Caryophyllales	Portulaca grandiflora
Plantae	Core Eudicots	FCBJ	Saxifragales	Saxifraga stolonifera
Plantae	Core Eudicots	KTQI	Caryophyllales	Alternanthera brasiliana
Plantae	Core Eudicots	RSPO	Santalales	Santalum acuminatum
Plantae	Core Eudicots	YHXT	Saxifragales	Hamamelis virginiana
Plantae	Core Eudicots/Asterids	ABEH	incertae sedis	Heliotropium greggii
Plantae	Core Eudicots/Asterids	HRVY	Asterales	Flaveria trinervia
Plantae	Core Eudicots/Asterids	OQBM	Solanales	Ipomoea indica
Plantae	Core Eudicots/Asterids	TAGM	Lamiales	Melissa officinalis
Plantae	Core Eudicots/Asterids	XRCX	Asterales	Aster tataricus
Plantae	Core Eudicots/Rosids	AXPJ	Malpighiales	Linum flavum
Plantae	Core Eudicots/Rosids	EBPG	Myrtales	Oenothera grandiflora
Plantae	Core Eudicots/Rosids	TJQY	Rosales	Kerria japonica
Plantae	Core Eudicots/Rosids	TTRG	Fabales	Lupinus angustifolius
Plantae	Core Eudicots/Rosids	VCCF	Sapindales	Melia azedarach
Plantae	Magnoliids	ABSS	Laurales	Sassafras albidum
Plantae	Magnoliids	BCGB	Laurales	Cinnamomum camphora
Plantae	Magnoliids	BSVG	Laurales	Gyrocarpus americanus
Plantae	Magnoliids	CSSK	Piperales	Houttuynia cordata
Plantae	Magnoliids	DDEV	Canellales	Canella winterana
Plantae	Magnoliids	DHPO	Magnoliales	Eupomatia bennettii
Plantae	Magnoliids	FALI	Laurales	Calycanthus floridus
Plantae	Magnoliids	IFCJ	Canellales	Canella winterana
Plantae	Magnoliids	KAYP	Laurales	Lindera benzoin
Plantae	Magnoliids	KRJP	Laurales	Peumus boldus
Plantae	Magnoliids	MAQO	Laurales	Gomortega keule
Plantae	Magnoliids	MUNP	Piperales	Piper auritum
Plantae	Magnoliids	OBPL	Magnoliales	Myristica fragrans
Plantae	Magnoliids	OPDF	Piperales	Saururus cernuus
Plantae	Magnoliids	PAWA	Piperales	Aristolochia elegans
Plantae	Magnoliids	PSJT	Magnoliales	Uvaria microcarpa
Plantae	Magnoliids	QDVW	Piperales	Saruma henryi
Plantae	Magnoliids	SJEV
Plantae	Magnoliids	VYLQ	Laurales	Cassytha filiformis
Plantae	Magnoliids	WAIL	Laurales	Laurelia sempervirens
Plantae	Magnoliids	WBOD	Magnoliales	Magnolia grandiflora
Plantae	Magnoliids	WIGA	Laurales	Persea borbonia
Plantae	Magnoliids	WKSU	Canellales	Drimys winteri
Plantae	Magnoliids	WPHN	Laurales	Idiospermum australiense
Plantae	Magnoliids	WPYJ	Violales	Frankenia laevis
Plantae	Magnoliids	XQWC	Magnoliales	Michelia maudiae
Plantae	Magnoliids	XSZI	Piperales	Peperomia fraseri
Plantae	Magnoliids	YZRI	Magnoliales	Annona muricata
Plantae	Monocots	COCP	Alismatales	Triglochin maritima
Plantae	Monocots	KBXS	Asparagales	Allium commutatum
Plantae	Monocots	MTHW	Asparagales	Platanthera clavellata
Plantae	Monocots	OVRB	Liliales	Colchicum autumnale
Plantae	Monocots	RQZP	Asparagales	Nolina bigelovii
Plantae	Monocots	THEW	Liliales	Lilium sargentiae
Plantae	Monocots/Commelinids	HATH	Poales	Aristida stricta
Plantae	Monocots/Commelinids	JQCX	Zingiberales	Curcuma longa
Plantae	Monocots/Commelinids	PPQR	Poales	Typha angustifolia
Plantae	Monocots/Commelinids	QGLJ	Arecales	Cocos nucifera
Plantae	Conifers	AUDE	Pinales	Widdringtonia cedarbergensis
Plantae	Conifers	FMWZ	Pinales	Dacrycarpus compactus
Plantae	Conifers	GJTI	Pinales	Cephalotaxus harringtonia
Plantae	Conifers	HOUF	Pinales	Cryptomeria japonica
Plantae	Conifers	MIXZ	Pinales	Agathis robusta
Plantae	Conifers	NRXL	Pinales	Metasequoia glyptostroboides
Plantae	Conifers	RSCE	Pinales	Wollemia nobilis
Plantae	Conifers	SCEB	Pinales	Podocarpus coriaceus
Plantae	Conifers	VSRH	Pinales	Abies lasiocarpa
Plantae	Conifers	WWSS	Pinales	Taxus baccata
Plantae	Eusporangiate Monilophytes	QVMR	Psilotales	Psilotum nudum
Plantae	Eusporangiate Monilophytes	UXCS	Marattiales	Marattia sp.
Plantae	Eusporangiate Monilophytes	WTJG	Ophioglossales	Ophioglossum petiolatum
Plantae	Leptosporangiate Monilophytes	GANB	Cyatheales	Cyathea (Alsophila) spinulosa
Plantae	Leptosporangiate Monilophytes	KJZG	Polypodiales	Asplenium platyneuron
Plantae	Leptosporangiate Monilophytes	QIAD	Hymenophyllales	Hymenophyllum bivalve
Plantae	Leptosporangiate Monilophytes	YKSS	Osmundales	Osmunda regalis
Plantae	Leptosporangiate Monilophytes	YLJA	Polypodiales	Polypodium amorphum
Plantae	Leptosporangiate Monilophytes	YOWV	Polypodiales	Cystopteris protrusa
Plantae	Chromista (Algae)	APTP	Ishigeales	Ishige okamurae
Plantae	Chromista (Algae)	ASZK	Ectocarpales	Punctaria latifolia
Plantae	Chromista (Algae)	BAJW	Isochrysidales	Isochrysis sp.
Plantae	Chromista (Algae)	BAKF	Cryptomonadales	Cryptomonas curvata
Plantae	Chromista (Algae)	BOGT	Synurales	Mallomonas sp.
Plantae	Chromista (Algae)	DBYD	Synurales	Synura petersenii
Plantae	Chromista (Algae)	EBWI	Chromulinales	Ochromonas sp.
Plantae	Chromista (Algae)	FIDQ	Laminariales	Undaria pinnatifida
Plantae	Chromista (Algae)	FIKG	Fucales	Sargassum henslowianum
Plantae	Chromista (Algae)	FOMH	Fucales	Sargassum integerrimum
Plantae	Chromista (Algae)	FSQE	Desmarestiales	Desmarestia viridis
Plantae	Chromista (Algae)	HFIK	Fucales	Sargassum vachellianum
Plantae	Chromista (Algae)	IAYV	Pyrenomonadales	Rhodomonas sp.
Plantae	Chromista (Algae)	IRZA	Pyrenomonadales	Proteomonas sulcata
Plantae	Chromista (Algae)	JCXF	Ectocarpales	Scytosiphon lomentaria
Plantae	Chromista (Algae)	JGGD	Fucales	Sargassum muticum
Plantae	Chromista (Algae)	JQFK	Eustigmatales	Picochlorum atomus
Plantae	Chromista (Algae)	LDRY	Fucales	Sargassum fusiforme
Plantae	Chromista (Algae)	LIRF	Dictyotales	Dictyopteris undulata
Plantae	Chromista (Algae)	LLEN	Pavlovales	Pavlova lutheri SAG 926-1
Plantae	Chromista (Algae)	LXRN	Prymnesiales	Prymnesium parvum
Plantae	Chromista (Algae)	MJMQ	Pyrenomonadales	Hemiselmis virescens
Plantae	Chromista (Algae)	NMAK	Pavlovales	Pavlova lutheri
Plantae	Chromista (Algae)	OGZM	Laminariales	Saccharina japonica
Plantae	Chromista (Algae)	QDTV	Laminariales	Saccharina japonica
Plantae	Chromista (Algae)	QLMZ	Ectocarpales	Colpomenia sinuosa
Plantae	Chromista (Algae)	RAPY	Laminariales	Saccharina sculpera
Plantae	Chromista (Algae)	RFAD	Pavlovales	Pavlova lutheri CCAC 0028
Plantae	Chromista (Algae)	ROZZ	Pyrenomonadales	Chroomonas sp.
Plantae	Chromista (Algae)	RWXW	Fucales	Sargassum horneri
Plantae	Chromista (Algae)	SRSQ
Plantae	Chromista (Algae)	ULXR	Ectocarpales	Scytosiphon dotyi
Plantae	Chromista (Algae)	VJED
Plantae	Chromista (Algae)	VKVG	Synurales	Synura sp.
Plantae	Chromista (Algae)	VRGZ	Ectocarpales	Petalonia fascia
Plantae	Chromista (Algae)	VYER	Fucales	Sargassum hemiphyllum
Plantae	Chromista (Algae)	YRMA	Fucales	Sargassum thunbergii
Plantae	Conifers	ACWS	Pinales	Araucaria sp.
Plantae	Conifers	BUWV	Pinales	Platycladus orientalis
Plantae	Conifers	CDFR	Pinales	Manoao colensoi
Plantae	Conifers	CGDN	Pinales	Tetraclinis sp.
Plantae	Conifers	DZQM	Pinales	Pinus radiata
Plantae	Conifers	IIOL	Pinales	Pinus parviflora
Plantae	Conifers	QHBI	Pinales	Falcatifolium taxoides
Plantae	Conifers	RMMV	Pinales	Callitris macleayana
Plantae	Conifers	WVWN	Pinales	Larix speciosa
Plantae	Conifers	WYAJ	Pinales	Cephalotaxus harringtonia
Plantae	Cycadales	GNQG	Cycadales	Encephalartos barteri
Plantae	Cycadales	KAWQ	Cycadales	Stangeria eriopus
Plantae	Cycadales	WLIC	Cycadales	Dioon edule
Plantae	Cycadales	XZUY	Cycadales	Cycas micholitzii
Plantae	Dinophyceae	TZJQ	Prorocentrales	Prorocentrum micans
Plantae	Euglenozoa	UNBZ	Euglenales	Euglena sp.
Plantae	Eusporangiate Monilophytes	DFHO
Plantae	Eusporangiate Monilophytes	JVSZ	Equisetales	Equisetum hyemale
Plantae	Ginkgoales	SGTW	Ginkgoales	Ginkgo biloba
Plantae	Glaucophyta (Algae)	JKHA	incertae sedis	Cyanoptyche gloeocystis
Plantae	Glaucophyta (Algae)	POOW	Glaucocystales	Glaucocystis cf. nostochinearum
Plantae	Glaucophyta (Algae)	PQED	Glaucocystales	Gloeochaete wittrockiana
Plantae	Glaucophyta (Algae)	QFND	Glaucocystales	Cyanophora paradoxa CCAC 0074 (M0763)
Plantae	Glaucophyta (Algae)	WLZP
Plantae	Glaucophyta (Algae)	YTYU	Glaucocystales	Cyanophora paradoxa CCAC 0091 (M0507/1)
Plantae	Gnetales	GTHK	Gnetales	Gnetum montanum
Plantae	Gnetales	TOXE	Gnetales	Welwitschia mirabilis
Plantae	Gnetales	VDAO	Ephedrales	Ephedra sinica
Plantae	Green Algae	ACRY	Volvocales	Pteromonas sp.
Plantae	Green Algae	AEKF	Zygnematales	Penium margaritaceum
Plantae	Green Algae	AGIO	Volvocales	Haematococcus pluvialis
Plantae	Green Algae	AJAU	Chaetophorales	Helicodictyon planctonicum
Plantae	Green Algae	AJUW	Volvocales	Chloromonas rosae
Plantae	Green Algae	AKCR	Chlorellales	Parachlorella kessleri
Plantae	Green Algae	ALZF	Chlorocystidales	Halochlorococcum marinum
Plantae	Green Algae	AOUJ	Volvocales	Chlamydomonas sp.
Plantae	Green Algae	AYPS	incertae sedis	unidentified species
Plantae	Green Algae	AZZW	Klebsormidiales	Chlorokybus atmophyticus
Plantae	Green Algae	BAZF	Chaetopeltidales	Chaetopeltis orbicularis
Plantae	Green Algae	BCYF	Volvocales	Chlamydomonas cribrum
Plantae	Green Algae	BFIK	Klebsormidiales	Entransia fimbriata
Plantae	Green Algae	BHBK	Zygnematales	Cosmarium tinctum
Plantae	Green Algae	BILC	Chlorellales	Prototheca wickerhamii
Plantae	Green Algae	BTFM	Mamiellales	Monomastix opisthostigma
Plantae	Green Algae	BZSH	Chlorococcales	Golenkinia longispicula
Plantae	Green Algae	CBNG	Ulotrichales	Planophila laetevirens
Plantae	Green Algae	CQQP	Ulvales	Ochlochaete sp.
Plantae	Green Algae	DFDS	Zygnematales	Desmidium aptogonum
Plantae	Green Algae	DRFX	Zygnematales	Closterium lunula
Plantae	Green Algae	DRGY	Coleochaetales	Chaetosphaeridium globosum
Plantae	Green Algae	DUMA	Chlorodendrales	Tetraselmis cordiformis
Plantae	Green Algae	DVYE	Oedogoniales	Oedogonium cardiacum
Plantae	Green Algae	DXNY	Microthamniales	Microthamnion kuetzingianum
Plantae	Green Algae	DZPJ	Ulotrichales	Cylindrocapsa geminella
Plantae	Green Algae	EATP
Plantae	Green Algae	EEJO	Volvocales	Neochloris oleoabundans
Plantae	Green Algae	EGNB	Scourfieldiales	Scourfieldia sp.
Plantae	Green Algae	ENAU	Volvocales	Spermatozopsis similis
Plantae	Green Algae	ETGN	Trebouxiales	Botryococcus braunii
Plantae	Green Algae	FFGR	Zygnematales	Netrium digitus
Plantae	Green Algae	FMRU
Plantae	Green Algae	FMVB	Chlorodendrales	Scherffelia dubia
Plantae	Green Algae	FOYQ	Microsporales	Microspora cf. tumidula
Plantae	Green Algae	FPCO	Ulotrichales	Interfilum paradoxum
Plantae	Green Algae	FQLP	Klebsormidiales	Klebsormidium subtile
Plantae	Green Algae	FXHG	Volvocales	Hafniomonas reticulata
Plantae	Green Algae	GBGT	Zygnematales	Xanthidium antilopaeum
Plantae	Green Algae	GDUD	Volvocales	Chloromonas reticulata
Plantae	Green Algae	GFUR	Volvocales	Chloromonas subdivisa
Plantae	Green Algae	GGWH	Zygnematales	Onychonema laeve
Plantae	Green Algae	GJIY	Sphaeropleales	Neochloris sp.
Plantae	Green Algae	GUBD	Volvocales	Brachiomonas submarina
Plantae	Green Algae	GXBM	Chlorococcales	Coccomyxa pringsheimii
Plantae	Green Algae	GYBH	Bryopsidales	Codium fragile
Plantae	Green Algae	GYRP	Zygnematales	Euastrum affine
Plantae	Green Algae	HAOX	Zygnematales	Spirogyra sp.
Plantae	Green Algae	HHXJ	Chlorodendrales	Tetraselmis striata
Plantae	Green Algae	HIDG	Zygnematales	Cosmarium broomei
Plantae	Green Algae	HJVM	Zygnematales	Cosmarium ochthodes
Plantae	Green Algae	HKZW	Zygnematales	Mesotaenium caldariorum
Plantae	Green Algae	HVNO	Chlorodendrales	Tetraselmis chui
Plantae	Green Algae	HYHN	Prasinococcales	Prasinoderma coloniale
Plantae	Green Algae	IHOI	Volvocales	Chloromonas oogama
Plantae	Green Algae	IJMT	Chaetophorales	Aphanochaete repens
Plantae	Green Algae	IRYH	Volvocales	Heterochlamydomonas inaequalis
Plantae	Green Algae	ISGT	Chaetophorales	Uronema sp.
Plantae	Green Algae	ISHC	Zygnematales	Staurastrum sebaldi
Plantae	Green Algae	ISIM	Nephroselmidales	Nephroselmis pyriformis
Plantae	Green Algae	ISPU	Volvocales	Volvox globator
Plantae	Green Algae	JIWJ	Ulotrichales	Acrosiphonia sp.
Plantae	Green Algae	JKKI	Volvocales	Lobomonas rostrata
Plantae	Green Algae	JMTE	Pseudoscourfieldiales	Pseudoscourfieldia marina
Plantae	Green Algae	JMUI	Chaetophorales	Stigeoclonium helveticum
Plantae	Green Algae	JOJQ	Zygnematales	Cylindrocystis cushleckae
Plantae	Green Algae	JRDV
Plantae	Green Algae	JRGZ	Volvocales	Chlamydomonas moewusii
Plantae	Green Algae	JTIG	Bryopsidales	Bryopsis plumosa
Plantae	Green Algae	JWGT	Volvocales	Volvox aureus
Plantae	Green Algae	KADG	Ulotrichales	Ignatius tetrasporus
Plantae	Green Algae	KEYW	Zygnematales	Gonatozygon kinahanii
Plantae	Green Algae	KFEB
Plantae	Green Algae	KMNX	Zygnematales	Nucleotaenium eifelense
Plantae	Green Algae	KSFK	Sphaeropleales	Chlorosarcinopsis halophila
Plantae	Green Algae	KUJU	Volvocales	Gonium pectorale
Plantae	Green Algae	KYIO	Mesostigmatales	Mesostigma viride
Plantae	Green Algae	LBRP	Volvocales	Chloromonas reticulata
Plantae	Green Algae	LETF	Ulotrichales	Planophila terrestris
Plantae	Green Algae	LNIL	Volvocales	Pteromonas angulosa
Plantae	Green Algae	LSHT	Ulvales	Bolbocoleon piliferum
Plantae	Green Algae	MCHJ	Zygnematales	Micrasterias fimbriata
Plantae	Green Algae	MCPK	Mamiellales	Bathycoccus prasinos
Plantae	Green Algae	MFYC	Chlorellales	Nannochloris atomus
Plantae	Green Algae	MFZO	Zygnematales	Zygnemopsis sp.
Plantae	Green Algae	MMKU	Nephroselmidales	Nephroselmis olivacea
Plantae	Green Algae	MNCB	Chlorellales	Eremosphaera viridis
Plantae	Green Algae	MNNM	Zygnematales	Cosmarium granatum
Plantae	Green Algae	MNPL	Volvocales	Asteromonas gracilis
Plantae	Green Algae	MOYY	Zygnematales	Pleurotaenium trabecula
Plantae	Green Algae	MULF	Volvocales	Chlamydomonas bilatus
Plantae	Green Algae	MWAN	Chlorellales	Chlorella minutissima
Plantae	Green Algae	MWXT	Charales	Chara vulgaris
Plantae	Green Algae	MXDS	Volvocales	Spermatozopsis exsultans
Plantae	Green Algae	MXEZ	Pseudoscourfieldiales	Pycnococcus provasolii
Plantae	Green Algae	NATT	Trentepohliales	Trentepohlia annulata
Plantae	Green Algae	NBYP	Zygnematales	Mesotaenium kramstae
Plantae	Green Algae	NDPQ
Plantae	Green Algae	NKXU	Trebouxiales	Trebouxia arboricola
Plantae	Green Algae	NLOM	Chlorococcales	Pediastrum duplex CCAC 0012
Plantae	Green Algae	NNHQ	Zygnematales	Spirotaenia minuta
Plantae	Green Algae	NQYP	Chaetophorales	Pirula salina
Plantae	Green Algae	NSTT
Plantae	Green Algae	NTLE	Volvocales	Asteromonas gracilis
Plantae	Green Algae	OAEZ	Ulvales	Percursaria percursa
Plantae	Green Algae	ODXI	Volvocales	Haematococcus pluvialis
Plantae	Green Algae	OFUE	Volvocales	Lobochlamys segnis
Plantae	Green Algae	OQON	Ulvales	Entocladia endozoica
Plantae	Green Algae	OTQG	Sphaeropleales	Ankistrodesmus sp.
Plantae	Green Algae	OVHR	Volvocales	Chlamydomonas bilatus
Plantae	Green Algae	PFUD	Chlorellales	Geminella sp.
Plantae	Green Algae	POIR
Plantae	Green Algae	PRIQ	Pleurastrales	Pleurastrum insigne
Plantae	Green Algae	PUAN	Pedinomonadales	Pedinomonas tuberculata
Plantae	Green Algae	PZBH	Oltmannsiellopsidaceae	Oltmannsiellopsis viridis
Plantae	Green Algae	PZIF	Chlorococcales	Scenedesmus dimorphus
Plantae	Green Algae	QGQH
Plantae	Green Algae	QJYX	Oltmannsiellopsidaceae	Oltmannsiellopsis viridis
Plantae	Green Algae	QPDY	Coleochaetales	Coleochaete irregularis
Plantae	Green Algae	QRTH	Volvocales	Chloromonas perforata
Plantae	Green Algae	QWFV	Zygnematales	Bambusina borreri
Plantae	Green Algae	QWRA	Volvocales	Vitreochlamys sp.
Plantae	Green Algae	QXSZ	Mamiellales	Mantoniella squamata
Plantae	Green Algae	QYXY	Trebouxiales	Botryococcus terribilis
Plantae	Green Algae	RAWF	Chaetophorales	Uronema belkae
Plantae	Green Algae	RHVC	Volvocales	Dunaliella salina
Plantae	Green Algae	RNAT	Volvocales	Eudorina elegans
Plantae	Green Algae	RPGL	Zygnematales	Cylindrocystis brebissonii
Plantae	Green Algae	RPQV	Zygnematales	Phymatodocis nordstedtiana
Plantae	Green Algae	RPRU	Zygnematales	Staurodesmus omearii
Plantae	Green Algae	RQFE	Zygnematales	Cosmocladium cf. constrictum
Plantae	Green Algae	RRSV	Pedinomonadales	Pedinomonas minor
Plantae	Green Algae	RUIF	Volvocales	Carteria obtusa
Plantae	Green Algae	RYJX	Volvocales	Pandorina morum
Plantae	Green Algae	SDPC	Oedogoniales	Oedogonium foveolatum
Plantae	Green Algae	SNOX	Zygnematales	Planotaenium ohtanii
Plantae	Green Algae	SRGS
Plantae	Green Algae	STKJ	Zygnematales	Cosmarium ochthodes
Plantae	Green Algae	SYJM	Volvocales	Dunaliella salina
Plantae	Green Algae	TGNL	incertae sedis	Picocystis salinarum
Plantae	Green Algae	TNAW	Pyramimonadales	Pyramimonas parkeae
Plantae	Green Algae	TPHT	Zygnematales	Spirotaenia sp.
Plantae	Green Algae	TSBQ	Volvocales	Chlamydomonas sp.
Plantae	Green Algae	UKUC	Volvocales	Dunaliella salina
Plantae	Green Algae	USIX	Chlorosarcinales	Neochlorosarcina sp.
Plantae	Green Algae	UTRE	Volvocales	Chloromonas tughillensis
Plantae	Green Algae	VALZ	Volvocales	Chlamydomonas noctigama
Plantae	Green Algae	VAZE	Zygnematales	Cylindrocystis sp.
Plantae	Green Algae	VBLH	Cladophorales	Cladophora glomerata
Plantae	Green Algae	VFIV	Chaetophorales	Fritschiella tuberosa
Plantae	Green Algae	VHIJ	Bryopsidales	Blastophysa cf. rhizopus
Plantae	Green Algae	VIAU	Volvocales	Carteria crucifera
Plantae	Green Algae	VJDZ	Trebouxiales	Botryococcus sudeticus
Plantae	Green Algae	VQBJ	Coleochaetales	Coleochaete scutata
Plantae	Green Algae	WCLV	Prasiolales	Prasiola crispa
Plantae	Green Algae	WCQU	Zygnematales	Staurodesmus convergens
Plantae	Green Algae	WDCW	Zygnematales	Mesotaenium endlicherianum
Plantae	Green Algae	WDGV	Zygnematales	Cosmarium subtumidum
Plantae	Green Algae	WDWX	Volvocales	Dunaliella primolecta
Plantae	Green Algae	WGMD	Zygnematales	Zygnema sp.
Plantae	Green Algae	WRSL	Volvocales	Volvox aureus
Plantae	Green Algae	WSJO	Zygnematales	Mesotaenium braunii
Plantae	Green Algae	WXRI	Prasiolales	Stichococcus bacillaris
Plantae	Green Algae	XDLL	Volvocales	Oogamochlamys gigantea
Plantae	Green Algae	XIVI	Pyramimonadales	Cymbomonas sp.
Plantae	Green Algae	XJGM	Prasinococcales	coccoid-prasinophyte
Plantae	Green Algae	XKWQ	Chlorococcales	Pediastrum duplex CCAC 0012
Plantae	Green Algae	XMCL	Prasinococcales	Prasinococcus capsulatus
Plantae	Green Algae	XOAL	Dolichomastigales	Dolichomastix tenuilepis
Plantae	Green Algae	XOZZ
Plantae	Green Algae	XRTZ	Zygnematales	Roya obtusa
Plantae	Green Algae	XTON	Chlorococcales	Pediastrum duplex CCAC 0147
Plantae	Green Algae	YDCQ	Trentepohliales	Cephaleuros virescens
Plantae	Green Algae	YLBK
Plantae	Green Algae	YOHC
Plantae	Green Algae	YOXI	Zygnematales	Cylindrocystis brebissonii
Plantae	Green Algae	YSQT	Zygnematales	Penium exiguum
Plantae	Green Algae	ZDIZ	Volvocales	Dunaliella tertiolecta
Plantae	Green Algae	ZDOF	Microthamniales	Microthamnion kuetzingianum
Plantae	Green Algae	ZFXU
Plantae	Green Algae	ZIVZ	Volvocales	Phacotus lenticularis
Plantae	Green Algae	ZLBP
Plantae	Green Algae	ZLQE	Volvocales	Stephanosphaera pluvialis
Plantae	Green Algae	ZNUM	Chlorellales	Leptosira obovata
Plantae	Green Algae	ZRMT	Zygnematales	Mougeotia sp.
Plantae	Hornworts	AKXB
Plantae	Hornworts	ANON
Plantae	Hornworts	BSNI
Plantae	Hornworts	DXOU	Dendrocerotales	Nothoceros aenigmaticus
Plantae	Hornworts	FAJB	Anthocerotales	Paraphymatoceros hallii
Plantae	Hornworts	FANS	Leiosporocerotales	Leiosporoceros dussii
Plantae	Hornworts	IQJU	Anthocerotales	Anthoceros formosae
Plantae	Hornworts	RXRQ	Notothyladales	Phaeoceros carolinianus
Plantae	Hornworts	TCBC	Dendrocerotales	Nothoceros vincentianus
Plantae	Hornworts	TWUW
Plantae	Hornworts	UCRN	Dendrocerotales	Megaceros flagellaris
Plantae	Hornworts	WCZB	Notothyladales	Phaeoceros carolinianus
Plantae	Hornworts	WEEQ
Plantae	Hornworts	ZFRE
Plantae	Leptosporangiate Monilophytes	BMIF
Plantae	Leptosporangiate Monilophytes	BMJR	Polypodiales	Adiantum raddianum
Plantae	Leptosporangiate Monilophytes	CVEG	Salviniales	Azolla cf. caroliniana
Plantae	Leptosporangiate Monilophytes	GYFU	Polypodiales	Polypodium hesperium
Plantae	Leptosporangiate Monilophytes	PIVW
Plantae	Leptosporangiate Monilophytes	RFMZ
Plantae	Leptosporangiate Monilophytes	VIBO	Osmundales	Osmunda javanica
Plantae	Leptosporangiate Monilophytes	VITX	Polypodiales	Blechnum spicant
Plantae	Leptosporangiate Monilophytes	WGTU	Polypodiales	Leucostegia immersa
Plantae	Leptosporangiate Monilophytes	WQML	Polypodiales	Cryptogramma acrostichoides
Plantae	Leptosporangiate Monilophytes	XDDT	Polypodiales	Argyrochosma nivea
Plantae	Leptosporangiate Monilophytes	YJJY	Polypodiales	Woodsia scopulina
Plantae	Liverworts	AEXY	Blasiales	Blasia sp.
Plantae	Liverworts	BNCU	Porellales	Radula lindenbergiana
Plantae	Liverworts	CHJJ	Jungermanniales	Frullania spp.
Plantae	Liverworts	FITN	Treubiales	Treubia lacunosa
Plantae	Liverworts	HERT	Sphaerocarpales	Sphaerocarpos texanus
Plantae	Liverworts	HMHL	Marchantiales	Marchantia paleacea
Plantae	Liverworts	HPXA	Jungermanniales	Ptilidium pulcherrimum
Plantae	Liverworts	IHWO	Marchantiales	Marchantia paleacea
Plantae	Liverworts	ILBQ	Marchantiales	Conocephalum conicum
Plantae	Liverworts	IRBN	Jungermanniales	Scapania nemorosa
Plantae	Liverworts	JHFI	Pelliales	Pellia neesiana
Plantae	Liverworts	JPYU	Marchantiales	Marchantia polymorpha
Plantae	Liverworts	KRUQ	Porellales	Porella navicularis
Plantae	Liverworts	LFVP
Plantae	Liverworts	LGOW	Jungermanniales	Schistochila sp.
Plantae	Liverworts	NRWZ	Metzgeriales	Metzgeria crassipilis
Plantae	Liverworts	NWQC	Jungermanniales	mixed species
Plantae	Liverworts	OFTV	Jungermanniales	Barbilophozia barbata
Plantae	Liverworts	PIUF	Pelliales	Pellia sp. (cf epiphylla (L.) Corda)
Plantae	Liverworts	RTMU	Jungermanniales	Calypogeia fissa
Plantae	Liverworts	TFDQ	Marchantiales	Monoclea gottschei
Plantae	Liverworts	TFYI	Marchantiales	Marchantia emarginata
Plantae	Liverworts	TGKW	Jungermanniales	Frullania sp.
Plantae	Liverworts	TXVB	Marchantiales	Lunularia cruciata
Plantae	Liverworts	UUHD	Jungermanniales	Porella pinnata
Plantae	Liverworts	WJLO	Marchantiales	Ricciocarpos natans
Plantae	Liverworts	WZYK	Jungermanniales	Bazzania trilobata
Plantae	Liverworts	YBQN	Jungermanniales	Odontoschisma prostratum
Plantae	Liverworts	YFGP	Pallaviciniales	Pallavicinia lyellii
Plantae	Liverworts	YPSN
Plantae	Lycophytes	ABIJ	Selaginellales	Selaginella lepidophylla
Plantae	Lycophytes	CBAE	Lycopodiales	Huperzia myrsinites
Plantae	Lycophytes	ENQF	Lycopodiales	Lycopodium annotinum
Plantae	Lycophytes	GAON	Lycopodiales	Huperzia squarrosa
Plantae	Lycophytes	GKAG	Lycopodiales	Huperzia lucidula
Plantae	Lycophytes	GTUO	Lycopodiales	Huperzia selago
Plantae	Lycophytes	JKAA	Selaginellales	Selaginella wallacei
Plantae	Lycophytes	KJYC	Selaginellales	Selaginella willdenowii
Plantae	Lycophytes	KUXM	Selaginellales	Selaginella selaginoides
Plantae	Lycophytes	LGDQ	Selaginellales	Selaginella apoda
Plantae	Lycophytes	NYBX	Lycopodiales	Huperzia selago
Plantae	Lycophytes	PKOX	Isoetales	Isoetes tegetiformans
Plantae	Lycophytes	PQTO	Lycopodiales	Lycopodium deuterodensum
Plantae	Lycophytes	PYHZ	Isoetales	Isoetes sp.
Plantae	Lycophytes	ULKT	Lycopodiales	Lycopodiella appressa
Plantae	Lycophytes	UPMJ	Lycopodiales	Pseudolycopodiella caroliniana
Plantae	Lycophytes	WAFT	Lycopodiales	Diphasiastrum digitatum
Plantae	Lycophytes	XNXF	Lycopodiales	Dendrolycopodium obscurum
Plantae	Lycophytes	YHZW
Plantae	Lycophytes	ZFGK	Selaginellales	Selaginella kraussiana
Plantae	Lycophytes	ZYCD	Selaginellales	Selaginella acanthonota
Plantae	Lycophytes	ZZEI	Lycopodiales	Phylloglossum drummondii
Plantae	Lycophytes	ZZOL	Selaginellales	Selaginella stauntoniana
Plantae	Mosses	ABCD	Grimmiales	Racomitrium elongatum
Plantae	Mosses	AWOI	Diphysciales	Diphyscium foliosum
Plantae	Mosses	BGXB	Bryales	Plagiomnium insigne
Plantae	Mosses	BPSG	Grimmiales	Scouleria aquatica
Plantae	Mosses	CMEQ	Orthotrichales	Orthotrichum lyellii
Plantae	Mosses	DHWX	Hypnales	Fontinalis antipyretica
Plantae	Mosses	EEMJ	Hypnales	Thuidium delicatulum
Plantae	Mosses	FFPD	Dicranales	Ceratodon purpureus
Plantae	Mosses	GOWD	Sphagnales	Sphagnum lescurii
Plantae	Mosses	GRKU	Pottiales	Syntrichia princeps
Plantae	Mosses	HRWG	Buxbaumiales	Buxbaumia aphylla
Plantae	Mosses	HVBQ	Tetraphidales	Tetraphis pellucida
Plantae	Mosses	IGUH	Hypnales	Leucodon julaceus
Plantae	Mosses	JADL	Hypnales	Rhynchostegium serrulatum
Plantae	Mosses	JMXW	Bryales	Bryum argenteum
Plantae	Mosses	KEFD	Encalyptales	Encalypta streptocarpa
Plantae	Mosses	LNSF	Hypnales	Stereodon subimponens
Plantae	Mosses	MIRS	Hypnales	Climacium dendroides
Plantae	Mosses	NGTD	Dicranales	Dicranum scoparium
Plantae	Mosses	ORKS	Bartramiales	Philonotis fontana
Plantae	Mosses	QKQO	Hypnales	Pseudotaxiphyllum elegans
Plantae	Mosses	QMWB	Leucodontales	Anomodon attenuatus
Plantae	Mosses	RCBT	Sphagnales	Sphagnum palustre
Plantae	Mosses	RDOO	Grimmiales	Racomitrium varium
Plantae	Mosses	RGKI	Dicranales	Leucobryum glaucum
Plantae	Mosses	SKQD	Takakiales	Takakia lepidozioides
Plantae	Mosses	SZYG	Polytrichales	Polytrichum commune
Plantae	Mosses	TAVP	Hypnales	Calliergon cordifolium
Plantae	Mosses	TMAJ	Hypnales	Neckera douglasii
Plantae	Mosses	UHLI	Sphagnales	Sphagnum recurvum
Plantae	Mosses	VBMM	Leucodontales	Claopodium rostratum
Plantae	Mosses	VMXJ	Dicranales	Leucobryum albidum
Plantae	Mosses	WNGH	Bryales	Aulacomnium heterostichum
Plantae	Mosses	WOGB	Andreaeales	Andreaea rupestris
Plantae	Mosses	WSPM	Hypnales	Loeskeobryum brevirostre
Plantae	Mosses	XWHK	Funariales	Rosulabryum cf. capillare
Plantae	Mosses	YEPO	Funariales	Physcomitrium sp.
Plantae	Mosses	YWNF	Hedwigiales	Hedwigia ciliata
Plantae	Mosses	ZACW	Hypnales	Leucodon brachypus
Plantae	Mosses	ZQRI	Timmiales	Timmia austriaca
Plantae	Mosses	ZTHV	Polytrichales	Atrichum angustatum
Plantae	Red Algae	BWVJ	Gigartinales	Betaphycus philippinensis
Plantae	Red Algae	CKXF	Gigartinales	Ahnfeltiopsis flabelliformis
Plantae	Red Algae	FTRP	Gracilariales	Gracilaria chouae
Plantae	Red Algae	IEHF	Gigartinales	Dumontia simplex
Plantae	Red Algae	IHJY	Gigartinales	Kappaphycus alvarezii
Plantae	Red Algae	IKIZ	Halymeniales	Grateloupia livida
Plantae	Red Algae	IKWM	Gracilariales	Gracilaria lemaneiformis
Plantae	Red Algae	JEBK	Gigartinales	Eucheuma denticulatum
Plantae	Red Algae	JJZR	Rhodochaetales	Rhodochaete parvula
Plantae	Red Algae	LJPN	Gracilariales	Gracilaria blodgettii
Plantae	Red Algae	LLXJ	Stylonematales	Chroodactylon ornatum
Plantae	Red Algae	OBUY	Porphyridiales	Porphyridium cruentum
Plantae	Red Algae	PVGP	Porphyridiales	Porphyridium purpureum
Plantae	Red Algae	PWKQ	Halymeniales	Gracilaria sp.
Plantae	Red Algae	PYDB	Halymeniales	Grateloupia catenata
Plantae	Red Algae	RSOF	Glaucosphaerales	Glaucosphaera vacuolata
Plantae	Red Algae	RTLC	Rhodellales	Rhodella violacea
Plantae	Red Algae	SBLT	Gigartinales	Gloiopeltis furcata
Plantae	Red Algae	UGPM	Gigartinales	Chondrus crispus
Plantae	Red Algae	URSB	Halymeniales	Grateloupia turuturu
Plantae	Red Algae	UYFR	Ceramiales	Symphyocladia latiuscula
Plantae	Red Algae	VNAL	Gracilariales	Gracilaria vermiculophylla
Plantae	Red Algae	VZWX	Ceramiales	Ceramium kondoi
Plantae	Red Algae	WEJN	Gigartinales	Mazzaella japonica
Plantae	Red Algae	XAXW	Ceramiales	Neosiphonia japonica
Plantae	Red Algae	YSBD	Ceramiales	Heterosiphonia pulchra
Plantae	Red Algae	ZJOJ	Halymeniales	Grateloupia filicina
Plantae	Red Algae	ZULJ	Bangiales	Pyropia yezoensis
